# Recommendations for Quantitative Data-Independent Acquisition (DIA) Proteomics using Controlled Quantitative Experiments (CQEs)

**DOI:** 10.1101/2025.09.22.677725

**Authors:** Andrew M Frey, Frances Sidgwick, Andrew Porter, Pawel Palmowski, Matthias Trost

## Abstract

Advances in mass spectrometry and associated computational tools have resulted in the wide-spread adoption of Data-Independent Acquisition (DIA) for proteomics. Experiments using state-of-the-art instrumentation and specialised modes of acquisition report ever increasing throughput and protein identification rates. However, experiments to test the efficacy of protein quantitation in these novel methods is surprisingly rare -especially in novel methods where low sample input or high-throughput is considered. Here, we performed a series of controlled quantitative experiments (CQEs) on two commonly used mass spectrometry platforms (Exploris480 and timsTOF HT), using defined mixtures of human, yeast, and bacterial proteomes. Peptide spectrum matching and initial quantification was performed using DIA-NN, with a series of post-processing options also compared. Overall, we identified >10,000 unique proteins and >160,000 precursors across samples with excellent accuracy and precision. Additional post-processing was found to have drastic impacts on ID rates, quantitative precision and accuracy, and false quantitative rate (FQR). These impacts were particularly notable in experiments using low amounts of sample. In optimal loading conditions, data processing could reduce FQR from ∼0.1 to 0 % with minimal losses in ID rates. Ultimately, we present a series of recommendations for proteomics data processing, and advice on the use of CQEs and resulting metrics when assessing quantitative efficacy in novel modes of acquisition.
