## Supplementary material for "Recommendations for Quantitative Data-Independent Acquisition (DIA) Proteomics using Controlled Quantitative Experiments (CQEs)": Supplamental table 1

### Sheet: Sheet1
20 window DIA scheme
m/z	z	t start (min)	t stop (min)	Isolation Window (m/z)	HCD Collision Energies (%)
350	3	0	175	88	30
420	3	0	175	37	30
446	3	0	175	33	30
468	3	0	175	33	30
490	3	0	175	33	30
512	3	0	175	33	30
534	3	0	175	33	30
556	3	0	175	33	30
578	3	0	175	34	30
600	3	0	175	36	30
624	3	0	175	37	30
648	3	0	175	39	30
674	3	0	175	41	30
700	3	0	175	45	30
730	3	0	175	47	30
760	3	0	175	51	30
794	3	0	175	64	30
828	3	0	175	88.5	30
888	3	0	175	84.5	30
945	3	0	175	82.5	30
76 window DIA scheme
m/z	z	t start (min)	t stop (min)	Isolation Window (m/z)
408.435	2	0	175	16
424.443	2	0	175	16
440.45	2	0	175	16
456.457	2	0	175	16
472.465	2	0	175	16
488.472	2	0	175	16
504.479	2	0	175	16
520.486	2	0	175	16
536.494	2	0	175	16
552.501	2	0	175	16
568.508	2	0	175	16
584.516	2	0	175	16
600.523	2	0	175	16
616.53	2	0	175	16
632.537	2	0	175	16
648.545	2	0	175	16
664.552	2	0	175	16
680.559	2	0	175	16
696.567	2	0	175	16
712.574	2	0	175	16
728.581	2	0	175	16
744.588	2	0	175	16
760.596	2	0	175	16
776.603	2	0	175	16
792.61	2	0	175	16
808.617	2	0	175	16
824.625	2	0	175	16
840.632	2	0	175	16
856.639	2	0	175	16
872.646	2	0	175	16
888.654	2	0	175	16
904.661	2	0	175	16
920.668	2	0	175	16
936.676	2	0	175	16
952.683	2	0	175	16
968.69	2	0	175	16
984.697	2	0	175	16
1000.71	2	0	175	16
400.432	2	0	175	16
416.439	2	0	175	16
432.447	2	0	175	16
448.454	2	0	175	16
464.461	2	0	175	16
480.468	2	0	175	16
496.476	2	0	175	16
512.483	2	0	175	16
528.49	2	0	175	16
544.497	2	0	175	16
560.505	2	0	175	16
576.512	2	0	175	16
592.519	2	0	175	16
608.527	2	0	175	16
624.534	2	0	175	16
640.541	2	0	175	16
656.548	2	0	175	16
672.556	2	0	175	16
688.563	2	0	175	16
704.57	2	0	175	16
720.577	2	0	175	16
736.585	2	0	175	16
752.592	2	0	175	16
768.599	2	0	175	16
784.606	2	0	175	16
800.614	2	0	175	16
816.621	2	0	175	16
832.628	2	0	175	16
848.636	2	0	175	16
864.643	2	0	175	16
880.65	2	0	175	16
896.658	2	0	175	16
912.665	2	0	175	16
928.672	2	0	175	16
944.679	2	0	175	16
960.687	2	0	175	16
976.694	2	0	175	16
992.701	2	0	175	16
152 window DIA scheme
m/z	z	t start (min)	t stop (min)	Isolation Window (m/z)
404.434	2	0	150	8
412.437	2	0	150	8
420.441	2	0	150	8
428.445	2	0	150	8
436.448	2	0	150	8
444.452	2	0	150	8
452.455	2	0	150	8
460.459	2	0	150	8
468.463	2	0	150	8
476.466	2	0	150	8
484.47	2	0	150	8
492.474	2	0	150	8
500.477	2	0	150	8
508.481	2	0	150	8
516.485	2	0	150	8
524.488	2	0	150	8
532.492	2	0	150	8
540.496	2	0	150	8
548.499	2	0	150	8
556.503	2	0	150	8
564.506	2	0	150	8
572.51	2	0	150	8
580.514	2	0	150	8
588.517	2	0	150	8
596.521	2	0	150	8
604.525	2	0	150	8
612.528	2	0	150	8
620.532	2	0	150	8
628.536	2	0	150	8
636.539	2	0	150	8
644.543	2	0	150	8
652.547	2	0	150	8
660.55	2	0	150	8
668.554	2	0	150	8
676.557	2	0	150	8
684.561	2	0	150	8
692.565	2	0	150	8
700.568	2	0	150	8
708.572	2	0	150	8
716.576	2	0	150	8
724.579	2	0	150	8
732.583	2	0	150	8
740.587	2	0	150	8
748.59	2	0	150	8
756.594	2	0	150	8
764.597	2	0	150	8
772.601	2	0	150	8
780.605	2	0	150	8
788.608	2	0	150	8
796.612	2	0	150	8
804.616	2	0	150	8
812.619	2	0	150	8
820.623	2	0	150	8
828.626	2	0	150	8
836.63	2	0	150	8
844.634	2	0	150	8
852.637	2	0	150	8
860.641	2	0	150	8
868.645	2	0	150	8
876.648	2	0	150	8
884.652	2	0	150	8
892.656	2	0	150	8
900.659	2	0	150	8
908.663	2	0	150	8
916.667	2	0	150	8
924.67	2	0	150	8
932.674	2	0	150	8
940.678	2	0	150	8
948.681	2	0	150	8
956.685	2	0	150	8
964.688	2	0	150	8
972.692	2	0	150	8
980.696	2	0	150	8
988.699	2	0	150	8
996.703	2	0	150	8
1004.71	2	0	150	8
400.432	2	0	150	8
408.435	2	0	150	8
416.439	2	0	150	8
424.443	2	0	150	8
432.447	2	0	150	8
440.45	2	0	150	8
448.454	2	0	150	8
456.457	2	0	150	8
464.461	2	0	150	8
472.465	2	0	150	8
480.468	2	0	150	8
488.472	2	0	150	8
496.476	2	0	150	8
504.479	2	0	150	8
512.483	2	0	150	8
520.486	2	0	150	8
528.49	2	0	150	8
536.494	2	0	150	8
544.497	2	0	150	8
552.501	2	0	150	8
560.505	2	0	150	8
568.508	2	0	150	8
576.512	2	0	150	8
584.516	2	0	150	8
592.519	2	0	150	8
600.523	2	0	150	8
608.527	2	0	150	8
616.53	2	0	150	8
624.534	2	0	150	8
632.537	2	0	150	8
640.541	2	0	150	8
648.545	2	0	150	8
656.548	2	0	150	8
664.552	2	0	150	8
672.556	2	0	150	8
680.559	2	0	150	8
688.563	2	0	150	8
696.567	2	0	150	8
704.57	2	0	150	8
712.574	2	0	150	8
720.577	2	0	150	8
728.581	2	0	150	8
736.585	2	0	150	8
744.588	2	0	150	8
752.592	2	0	150	8
760.596	2	0	150	8
768.599	2	0	150	8
776.603	2	0	150	8
784.606	2	0	150	8
792.61	2	0	150	8
800.614	2	0	150	8
808.617	2	0	150	8
816.621	2	0	150	8
824.625	2	0	150	8
832.628	2	0	150	8
840.632	2	0	150	8
848.636	2	0	150	8
856.639	2	0	150	8
864.643	2	0	150	8
872.646	2	0	150	8
880.65	2	0	150	8
888.654	2	0	150	8
896.658	2	0	150	8
904.661	2	0	150	8
912.665	2	0	150	8
920.668	2	0	150	8
928.672	2	0	150	8
936.676	2	0	150	8
944.679	2	0	150	8
952.683	2	0	150	8
960.687	2	0	150	8
968.69	2	0	150	8
976.694	2	0	150	8
984.697	2	0	150	8
992.701	2	0	150	8
1000.71	2	0	150	8
