## Supplementary material for "Recommendations for Quantitative Data-Independent Acquisition (DIA) Proteomics using Controlled Quantitative Experiments (CQEs)": Supplamental table 7

### Sheet: C2_Ecoli_only
Protein.Group	logFC	AveExpr	t	P.Value	adj.P.Val	B	Protein.Names	Genes	First.Protein.Description	20240722_AF_CQE_HYB_70_20_10_R1_S3-B1_1_7718	20240722_AF_CQE_HYB_70_20_10_R2_S3-B2_1_7719	20240722_AF_CQE_HYB_70_20_10_R3_S3-B3_1_7720	20240722_AF_CQE_HYB_70_20_10_R4_S3-B4_1_7721	20240722_AF_CQE_HYB_70_20_10_R5_S3-B5_1_7722	20240722_AF_CQE_HYB_70_30_0_R1_S3-C1_1_7704	20240722_AF_CQE_HYB_70_30_0_R2_S3-C2_1_7705	20240722_AF_CQE_HYB_70_30_0_R3_S3-C3_1_7706	20240722_AF_CQE_HYB_70_30_0_R4_S3-C4_1_7707	20240722_AF_CQE_HYB_70_30_0_R5_S3-C5_1_7708	Peptide.Count	log.adj.P.Val	mean_intensity_control	mean_intensity_test	mean_intensity_all	log10mean_intensity_all	fold_change_1	fold_change_2	fold_change_3	fold_change_4	fold_change_5	log2_fold_change_1	log2_fold_change_2	log2_fold_change_3	log2_fold_change_4	log2_fold_change_5	mean_log2_fold_change	sd_log2_fold_change	cv_control	cv_test	cv_below_20	contains_human	contains_yeast	contains_Ecoli	Condition	FQR25	SFQR	AFQR	Sig_Cand	Sig_Regardless
P00509	-1.99549	17.4942	-15.6536	2.05435e-07	1.20565e-05	7.8235	AAT_ECOLI	aspC	Aspartate aminotransferase	291438	277413	276966	282640	288702	63069.3	96706.7	NA	NA	94383.2	26	4.91878	283432	84719.7	208915	5.31997	0.22252	0.341199	NA	NA	0.333001	-2.16799	-1.55131	NA	NA	-1.5864	-1.76857	0.346355	2.30363	22.174	No	FALSE	FALSE	TRUE	Bacteria	FQ_ECOLI	SFQ_ECOLI	AFQ_ECOLI	NA	NA
P04079	0.0679685	16.7996	0.392607	0.703522	0.73275	-7.0148	GUAA_ECOLI	guaA	GMP synthase [glutamine-hydrolyzing]	102536	105740	87871.4	101944	118375	NA	122886	125621	191259	90650.2	25	0.135044	103293	132604	116320	5.06566	NA	1.18968	1.21616	1.85161	0.8776	NA	0.250579	0.282332	0.888782	-0.188364	0.308332	0.442584	10.5351	31.8276	No	FALSE	FALSE	TRUE	Bacteria	NA	NA	NA	NA	ECOLI_candidate
P0A853	-8.64615	19.484	-23.2124	8.57431e-09	9.86535e-06	10.4274	TNAA_ECOLI	tnaA	Tryptophanase	5.67621e+06	6.49567e+06	6.78274e+06	5.34758e+06	6.85551e+06	13106.9	11462	NA	42487.1	NA	39	5.00589	6.23154e+06	22352	3.9031e+06	6.59141	0.00210331	0.00183935	NA	0.00681807	NA	-8.89312	-9.08659	NA	-7.19642	NA	-8.39204	1.03995	10.9214	78.1	No	FALSE	FALSE	TRUE	Bacteria	FQ_ECOLI	SFQ_ECOLI	AFQ_ECOLI	NA	NA
P0A9B2	0.192783	23.1319	3.18383	0.00948941	0.0158822	-3.32404	G3P1_ECOLI	gapA	Glyceraldehyde-3-phosphate dehydrogenase A	7.99401e+06	7.35427e+06	7.54114e+06	7.9933e+06	7.4992e+06	9.31164e+06	1.1498e+07	1.20959e+07	1.16534e+07	1.08317e+07	28	1.79909	7.67638e+06	1.10781e+07	9.37725e+06	6.97208	1.21302	1.49784	1.57573	1.51808	1.41104	0.278608	0.582887	0.656019	0.602249	0.496756	0.523304	0.148304	3.87956	9.81008	Yes	FALSE	FALSE	TRUE	Bacteria	NA	NA	NA	NA	NA
P0ABB0	-0.198418	20.4968	-2.2133	0.0506923	0.069137	-4.97645	ATPA_ECOLI	atpA	ATP synthase subunit alpha	1.46051e+06	1.4834e+06	1.3248e+06	1.398e+06	1.49806e+06	1.50463e+06	1.7827e+06	1.72765e+06	1.30123e+06	1.38524e+06	35	1.16029	1.43295e+06	1.54029e+06	1.48662e+06	6.1722	1.05002	1.24408	1.20566	0.908077	0.966705	0.0704203	0.315075	0.269818	-0.139113	-0.0488529	0.0934693	0.196907	4.99133	13.6309	Yes	FALSE	FALSE	TRUE	Bacteria	NA	NA	NA	ECOLI_candidate	ECOLI_candidate
P0CE47;P0CE48	-7.74027	19.3188	-27.8757	3.16629e-10	1.51618e-06	13.3533	EFTU1_ECOLI;EFTU2_ECOLI	tufA;tufB	Elongation factor Tu 1	5.29467e+06	1.0276e+07	5.75107e+06	5.58993e+06	5.86341e+06	20124.1	41926	39912.2	NA	47529.1	35	5.81925	6.55502e+06	37372.9	3.65829e+06	6.56328	0.00307003	0.00639602	0.00608881	NA	0.00725079	-8.34753	-7.28861	-7.35962	NA	-7.10765	-7.52585	0.557963	31.9003	31.9542	No	FALSE	FALSE	TRUE	Bacteria	FQ_ECOLI	SFQ_ECOLI	AFQ_ECOLI	NA	NA
P15042	-0.0372708	19.1737	-0.483848	0.638684	0.67231	-7.03118	DNLJ_ECOLI	ligA	DNA ligase	491955	580915	526246	565568	564277	659523	694671	676242	656178	537466	18	0.17243	545792	644816	595304	5.77474	1.20838	1.27278	1.23901	1.20225	0.984744	0.273071	0.347978	0.309189	0.265735	-0.0221794	0.234759	0.147312	6.63578	9.60471	Yes	FALSE	FALSE	TRUE	Bacteria	NA	NA	NA	ECOLI_candidate	ECOLI_candidate
P68767	-0.664578	15.9351	-12.882	1.18708e-07	1.03375e-05	8.30703	AMPA_ECOLI	pepA	Cytosol aminopeptidase	74656.8	71006.2	67634.4	75795.5	75181	47789.4	57468.7	53778.8	57578.8	52943.9	15	4.98558	72854.8	53912	63383.4	4.80198	0.655954	0.788812	0.738165	0.790323	0.726705	-0.608333	-0.342247	-0.437985	-0.339485	-0.460558	-0.437721	0.109995	4.75363	7.45056	Yes	FALSE	FALSE	TRUE	Bacteria	FQ_ECOLI	SFQ_ECOLI	AFQ_ECOLI	NA	NA
P69441	0.371022	18.8006	7.53892	1.73371e-05	0.000123188	3.21838	KAD_ECOLI	adk	Adenylate kinase	362954	367305	383493	358088	359599	558934	597747	558293	546383	594149	14	3.90943	366288	571101	468695	5.67089	1.52594	1.6319	1.52419	1.49168	1.62208	0.609701	0.706556	0.608045	0.576935	0.697847	0.639817	0.0585068	2.79801	4.07296	Yes	FALSE	FALSE	TRUE	Bacteria	FQ_ECOLI	SFQ_ECOLI	NA	NA	NA
P69776	-7.19959	16.7174	-49.0878	1.76497e-12	1.69031e-08	16.2194	LPP_ECOLI	lpp	Major outer membrane lipoprotein Lpp	945611	916836	912599	894530	821451	4859.8	8181.51	NA	8230.32	8010.93	4	7.77203	898206	7320.64	502257	5.70093	0.00541056	0.00910873	NA	0.00916307	0.00891882	-7.53001	-6.77853	NA	-6.76995	-6.80893	-6.97186	0.372475	5.1941	22.4469	No	FALSE	FALSE	TRUE	Bacteria	FQ_ECOLI	SFQ_ECOLI	AFQ_ECOLI	NA	NA
									Log2 Intensity	20240722_AF_CQE_HYB_70_20_10_R1_S3-B1_1_7718	20240722_AF_CQE_HYB_70_20_10_R2_S3-B2_1_7719	20240722_AF_CQE_HYB_70_20_10_R3_S3-B3_1_7720	20240722_AF_CQE_HYB_70_20_10_R4_S3-B4_1_7721	20240722_AF_CQE_HYB_70_20_10_R5_S3-B5_1_7722	20240722_AF_CQE_HYB_70_30_0_R1_S3-C1_1_7704	20240722_AF_CQE_HYB_70_30_0_R2_S3-C2_1_7705	20240722_AF_CQE_HYB_70_30_0_R3_S3-C3_1_7706	20240722_AF_CQE_HYB_70_30_0_R4_S3-C4_1_7707	20240722_AF_CQE_HYB_70_30_0_R5_S3-C5_1_7708
										18.1528	18.0817	18.0794	18.1086	18.1392	15.9447	16.5613	#VALUE!	#VALUE!	16.5262
										16.6458	16.6902	16.4231	16.6374	16.853	#VALUE!	16.907	16.9387	17.5452	16.468
										22.4365	22.631	22.6934	22.3505	22.7088	13.678	13.4846	#VALUE!	15.3747	#VALUE!
										22.9305	22.8102	22.8464	22.9304	22.8383	23.1506	23.4549	23.528	23.4742	23.3688
										20.478	20.5005	20.3373	20.4149	20.5147	20.521	20.7656	20.7204	20.3114	20.4017
										22.3361	23.2928	22.4554	22.4144	22.4833	14.2966	15.3556	15.2845	#VALUE!	15.5365
										18.9082	19.148	19.0054	19.1093	19.106	19.3311	19.406	19.3672	19.3237	19.0358
										16.188	16.1157	16.0455	16.2098	16.1981	15.5444	15.8105	15.7148	15.8133	15.6922
										18.4694	18.4866	18.5488	18.45	18.456	19.0923	19.1892	19.0907	19.0596	19.1805

### Sheet: C2_Ecoli_only_CVfilt
Protein.Group	logFC	AveExpr	t	P.Value	adj.P.Val	B	Protein.Names	Genes	First.Protein.Description	20240722_AF_CQE_HYB_70_20_10_R1_S3-B1_1_7718	20240722_AF_CQE_HYB_70_20_10_R2_S3-B2_1_7719	20240722_AF_CQE_HYB_70_20_10_R3_S3-B3_1_7720	20240722_AF_CQE_HYB_70_20_10_R4_S3-B4_1_7721	20240722_AF_CQE_HYB_70_20_10_R5_S3-B5_1_7722	20240722_AF_CQE_HYB_70_30_0_R1_S3-C1_1_7704	20240722_AF_CQE_HYB_70_30_0_R2_S3-C2_1_7705	20240722_AF_CQE_HYB_70_30_0_R3_S3-C3_1_7706	20240722_AF_CQE_HYB_70_30_0_R4_S3-C4_1_7707	20240722_AF_CQE_HYB_70_30_0_R5_S3-C5_1_7708	Peptide.Count	log.adj.P.Val	mean_intensity_control	mean_intensity_test	mean_intensity_all	log10mean_intensity_all	fold_change_1	fold_change_2	fold_change_3	fold_change_4	fold_change_5	log2_fold_change_1	log2_fold_change_2	log2_fold_change_3	log2_fold_change_4	log2_fold_change_5	mean_log2_fold_change	sd_log2_fold_change	cv_control	cv_test	cv_below_20	contains_human	contains_yeast	contains_Ecoli	Condition	FQR25	SFQR	AFQR	Sig_Cand	Sig_Regardless
P0A9B2	0.192783	23.1319	3.18383	0.00948941	0.0158822	-3.32404	G3P1_ECOLI	gapA	Glyceraldehyde-3-phosphate dehydrogenase A	7.99401e+06	7.35427e+06	7.54114e+06	7.9933e+06	7.4992e+06	9.31164e+06	1.1498e+07	1.20959e+07	1.16534e+07	1.08317e+07	28	1.79909	7.67638e+06	1.10781e+07	9.37725e+06	6.97208	1.21302	1.49784	1.57573	1.51808	1.41104	0.278608	0.582887	0.656019	0.602249	0.496756	0.523304	0.148304	3.87956	9.81008	Yes	FALSE	FALSE	TRUE	Bacteria	NA	NA	NA	NA	NA
P0ABB0	-0.198418	20.4968	-2.2133	0.0506923	0.069137	-4.97645	ATPA_ECOLI	atpA	ATP synthase subunit alpha	1.46051e+06	1.4834e+06	1.3248e+06	1.398e+06	1.49806e+06	1.50463e+06	1.7827e+06	1.72765e+06	1.30123e+06	1.38524e+06	35	1.16029	1.43295e+06	1.54029e+06	1.48662e+06	6.1722	1.05002	1.24408	1.20566	0.908077	0.966705	0.0704203	0.315075	0.269818	-0.139113	-0.0488529	0.0934693	0.196907	4.99133	13.6309	Yes	FALSE	FALSE	TRUE	Bacteria	NA	NA	NA	ECOLI_candidate	ECOLI_candidate
P15042	-0.0372708	19.1737	-0.483848	0.638684	0.67231	-7.03118	DNLJ_ECOLI	ligA	DNA ligase	491955	580915	526246	565568	564277	659523	694671	676242	656178	537466	18	0.17243	545792	644816	595304	5.77474	1.20838	1.27278	1.23901	1.20225	0.984744	0.273071	0.347978	0.309189	0.265735	-0.0221794	0.234759	0.147312	6.63578	9.60471	Yes	FALSE	FALSE	TRUE	Bacteria	NA	NA	NA	ECOLI_candidate	ECOLI_candidate
P68767	-0.664578	15.9351	-12.882	1.18708e-07	1.03375e-05	8.30703	AMPA_ECOLI	pepA	Cytosol aminopeptidase	74656.8	71006.2	67634.4	75795.5	75181	47789.4	57468.7	53778.8	57578.8	52943.9	15	4.98558	72854.8	53912	63383.4	4.80198	0.655954	0.788812	0.738165	0.790323	0.726705	-0.608333	-0.342247	-0.437985	-0.339485	-0.460558	-0.437721	0.109995	4.75363	7.45056	Yes	FALSE	FALSE	TRUE	Bacteria	FQ_ECOLI	SFQ_ECOLI	AFQ_ECOLI	NA	NA
P69441	0.371022	18.8006	7.53892	1.73371e-05	0.000123188	3.21838	KAD_ECOLI	adk	Adenylate kinase	362954	367305	383493	358088	359599	558934	597747	558293	546383	594149	14	3.90943	366288	571101	468695	5.67089	1.52594	1.6319	1.52419	1.49168	1.62208	0.609701	0.706556	0.608045	0.576935	0.697847	0.639817	0.0585068	2.79801	4.07296	Yes	FALSE	FALSE	TRUE	Bacteria	FQ_ECOLI	SFQ_ECOLI	NA	NA	NA
									Log2 Intensity	20240722_AF_CQE_HYB_70_20_10_R1_S3-B1_1_7718	20240722_AF_CQE_HYB_70_20_10_R2_S3-B2_1_7719	20240722_AF_CQE_HYB_70_20_10_R3_S3-B3_1_7720	20240722_AF_CQE_HYB_70_20_10_R4_S3-B4_1_7721	20240722_AF_CQE_HYB_70_20_10_R5_S3-B5_1_7722	20240722_AF_CQE_HYB_70_30_0_R1_S3-C1_1_7704	20240722_AF_CQE_HYB_70_30_0_R2_S3-C2_1_7705	20240722_AF_CQE_HYB_70_30_0_R3_S3-C3_1_7706	20240722_AF_CQE_HYB_70_30_0_R4_S3-C4_1_7707	20240722_AF_CQE_HYB_70_30_0_R5_S3-C5_1_7708
										22.9305	22.8102	22.8464	22.9304	22.8383	23.1506	23.4549	23.528	23.4742	23.3688
										20.478	20.5005	20.3373	20.4149	20.5147	20.521	20.7656	20.7204	20.3114	20.4017
										18.9082	19.148	19.0054	19.1093	19.106	19.3311	19.406	19.3672	19.3237	19.0358
										16.188	16.1157	16.0455	16.2098	16.1981	15.5444	15.8105	15.7148	15.8133	15.6922
										18.4694	18.4866	18.5488	18.45	18.456	19.0923	19.1892	19.0907	19.0596	19.1805

### Sheet: C4_Ecoli_only
Protein.Group	logFC	AveExpr	t	P.Value	adj.P.Val	B	Protein.Names	Genes	First.Protein.Description	20240722_AF_CQE_HYB_70_30_0_R1_S3-C1_1_7704	20240722_AF_CQE_HYB_70_30_0_R2_S3-C2_1_7705	20240722_AF_CQE_HYB_70_30_0_R3_S3-C3_1_7706	20240722_AF_CQE_HYB_70_30_0_R4_S3-C4_1_7707	20240722_AF_CQE_HYB_70_30_0_R5_S3-C5_1_7708	20240722_AF_CQE_HYB_35_25_40_R1_S3-D1_1_7725	20240722_AF_CQE_HYB_35_25_40_R2_S3-D2_1_7726	20240722_AF_CQE_HYB_35_25_40_R3_S3-D3_1_7727	20240722_AF_CQE_HYB_35_25_40_R4_S3-D4_1_7728	20240722_AF_CQE_HYB_35_25_40_R5_S3-D5_1_7729	Peptide.Count	log.adj.P.Val	mean_intensity_control	mean_intensity_test	mean_intensity_all	log10mean_intensity_all	fold_change_1	fold_change_2	fold_change_3	fold_change_4	fold_change_5	log2_fold_change_1	log2_fold_change_2	log2_fold_change_3	log2_fold_change_4	log2_fold_change_5	mean_log2_fold_change	sd_log2_fold_change	cv_control	cv_test	cv_below_20	contains_human	contains_yeast	contains_Ecoli	Condition	FQR25	SFQR	AFQR	Sig_Cand	Sig_Regardless
P0A9B2	-0.119003	23.5499	-1.35897	0.203111	0.246214	-6.86771	G3P1_ECOLI	gapA	Glyceraldehyde-3-phosphate dehydrogenase A	7.42346e+06	9.79127e+06	1.06687e+07	1.06553e+07	9.0687e+06	1.59057e+07	1.57243e+07	1.54942e+07	1.65821e+07	1.65615e+07	29	0.608687	9.52148e+06	1.60536e+07	1.27875e+07	7.10679	1.67051	1.65146	1.62729	1.74155	1.73938	0.740284	0.723738	0.702471	0.800369	0.798574	0.753087	0.0444183	14.1698	3.08406	Yes	FALSE	FALSE	TRUE	Bacteria	NA	NA	NA	NA	NA
P0ABB0	0.66377	21.7697	5.53282	0.00022317	0.000431731	-0.0267652	ATPA_ECOLI	atpA	ATP synthase subunit alpha	2.2082e+06	2.47888e+06	2.5114e+06	2.04153e+06	1.65335e+06	5.79671e+06	5.53088e+06	5.62694e+06	6.68219e+06	6.54097e+06	36	3.36479	2.17867e+06	6.03554e+06	4.10711e+06	6.61354	2.66066	2.53864	2.58274	3.06709	3.00227	1.41179	1.34406	1.3689	1.61687	1.58605	1.46553	0.126897	16.1706	8.89271	Yes	FALSE	FALSE	TRUE	Bacteria	FQ_ECOLI	SFQ_ECOLI	AFQ_ECOLI	ECOLI_candidate	ECOLI_candidate
P15042	-1.17765	19.0698	-16.9012	7.40567e-09	5.88289e-08	10.9459	DNLJ_ECOLI	ligA	DNA ligase	659523	694671	676242	656178	537466	496579	460437	454653	476514	445916	21	7.23041	644816	466820	555818	5.74493	0.77011	0.714059	0.70509	0.738992	0.691539	-0.376864	-0.485885	-0.504121	-0.43637	-0.532117	-0.467071	0.0613138	9.60471	4.29146	Yes	FALSE	FALSE	TRUE	Bacteria	FQ_ECOLI	SFQ_ECOLI	AFQ_ECOLI	NA	ECOLI_candidate
P69441	-0.0962896	20.1656	-1.75969	0.108018	0.138445	-6.31543	KAD_ECOLI	adk	Adenylate kinase	917541	981255	916489	896937	975349	1.55157e+06	1.51524e+06	1.51494e+06	1.52119e+06	1.31885e+06	15	0.858722	937514	1.48436e+06	1.21094e+06	6.08312	1.65498	1.61623	1.61591	1.62258	1.40675	0.726816	0.692635	0.692345	0.698292	0.492364	0.660491	0.095056	4.07296	6.31596	Yes	FALSE	FALSE	TRUE	Bacteria	NA	NA	NA	NA	NA
P00509	3.07337	19.0397	15.6228	1.85936e-07	7.05881e-07	7.95633	AAT_ECOLI	aspC	Aspartate aminotransferase	74905.6	140438	NA	NA	137063	1.7573e+06	1.48719e+06	1.40901e+06	1.63404e+06	1.54629e+06	30	6.15127	117469	1.56677e+06	1.02328e+06	6.00999	14.9597	12.6603	11.9948	13.9104	13.1635	3.90301	3.66224	3.58433	3.79809	3.71847	3.73323	0.122944	31.4121	8.59086	No	FALSE	FALSE	TRUE	Bacteria	FQ_ECOLI	SFQ_ECOLI	AFQ_ECOLI	ECOLI_candidate	ECOLI_candidate
P04079	0.453402	18.3207	2.14128	0.0598651	0.0801953	-5.67926	GUAA_ECOLI	guaA	GMP synthase [glutamine-hydrolyzing]	NA	196125	232232	353575	142153	509653	456458	511568	476449	450679	26	1.09585	231021	480962	369877	5.56806	2.20609	1.97583	2.21437	2.06236	1.95081	1.14149	0.982457	1.1469	1.0443	0.964075	1.05584	0.0859747	38.8258	5.96989	No	FALSE	FALSE	TRUE	Bacteria	FQ_ECOLI	NA	NA	NA	NA
P0A853	8.79747	20.1574	20.3622	2.1589e-08	1.25824e-07	10.1687	TNAA_ECOLI	tnaA	Tryptophanase	13106.9	13306.9	NA	55870	NA	1.52492e+07	1.59572e+07	1.58404e+07	1.57332e+07	1.55656e+07	41	6.90024	27427.9	1.56691e+07	9.80349e+06	6.99138	555.975	581.788	577.528	573.621	567.508	9.11888	9.18435	9.17375	9.16395	9.1485	9.15788	0.0254882	89.8055	1.75787	No	FALSE	FALSE	TRUE	Bacteria	FQ_ECOLI	SFQ_ECOLI	AFQ_ECOLI	ECOLI_candidate	ECOLI_candidate
P0CE47;P0CE48	8.77677	19.8866	71.3332	4.42733e-14	4.06916e-10	21.1787	EFTU1_ECOLI;EFTU2_ECOLI	tufA;tufB	Elongation factor Tu 1	23698.6	30613.3	29142.9	NA	25485.3	2.74286e+07	1.77964e+07	1.86402e+07	1.8374e+07	1.81868e+07	37	9.3905	27235.1	2.00852e+07	1.11705e+07	7.04807	1007.11	653.439	684.419	674.645	667.772	9.976	9.35191	9.41874	9.39798	9.38321	9.50557	0.264104	11.7305	20.4955	No	FALSE	FALSE	TRUE	Bacteria	FQ_ECOLI	SFQ_ECOLI	AFQ_ECOLI	ECOLI_candidate	ECOLI_candidate
P68767	-0.0257048	17.2929	-0.13638	0.894144	0.911096	-7.78765	AMPA_ECOLI	pepA	Cytosol aminopeptidase	72224.6	155627	145635	155925	143374	202693	199271	198024	192143	206864	15	0.0404361	134557	199799	167178	5.22318	1.50637	1.48094	1.47168	1.42797	1.53737	0.591078	0.566518	0.55746	0.513962	0.620463	0.569896	0.0396874	26.2394	2.74512	No	FALSE	FALSE	TRUE	Bacteria	NA	NA	NA	NA	NA
P69776	9.05765	18.085	58.8896	2.63357e-13	1.21026e-09	20.1069	LPP_ECOLI	lpp	Major outer membrane lipoprotein Lpp	4868.17	8195.6	NA	8230.32	8024.73	5.60964e+06	6.03744e+06	6.07854e+06	6.63691e+06	5.95768e+06	5	8.91712	7329.7	6.06404e+06	3.37217e+06	6.52791	765.329	823.695	829.303	905.482	812.813	9.57994	9.68597	9.69575	9.82254	9.66678	9.6902	0.0869909	22.4222	6.09762	No	FALSE	FALSE	TRUE	Bacteria	FQ_ECOLI	SFQ_ECOLI	AFQ_ECOLI	ECOLI_candidate	ECOLI_candidate
									Log2 Intensity	20240722_AF_CQE_HYB_70_30_0_R1_S3-C1_1_7704	20240722_AF_CQE_HYB_70_30_0_R2_S3-C2_1_7705	20240722_AF_CQE_HYB_70_30_0_R3_S3-C3_1_7706	20240722_AF_CQE_HYB_70_30_0_R4_S3-C4_1_7707	20240722_AF_CQE_HYB_70_30_0_R5_S3-C5_1_7708	20240722_AF_CQE_HYB_35_25_40_R1_S3-D1_1_7725	20240722_AF_CQE_HYB_35_25_40_R2_S3-D2_1_7726	20240722_AF_CQE_HYB_35_25_40_R3_S3-D3_1_7727	20240722_AF_CQE_HYB_35_25_40_R4_S3-D4_1_7728	20240722_AF_CQE_HYB_35_25_40_R5_S3-D5_1_7729
										22.8237	23.2231	23.3469	23.3451	23.1125	23.923	23.9065	23.8852	23.9831	23.9813
										21.0744	21.2413	21.2601	20.9612	20.657	22.4668	22.3991	22.4239	22.6719	22.6411
										19.3311	19.406	19.3672	19.3237	19.0358	18.9217	18.8126	18.7944	18.8622	18.7664
										19.8074	19.9043	19.8058	19.7746	19.8956	20.5653	20.5311	20.5308	20.5368	20.3308
										16.1928	17.0996	#VALUE!	#VALUE!	17.0645	20.7449	20.5042	20.4263	20.64	20.5604
										#VALUE!	17.5814	17.8252	18.4317	17.1171	18.9592	18.8001	18.9646	18.862	18.7817
										13.678	13.6999	#VALUE!	15.7698	#VALUE!	23.8622	23.9277	23.9171	23.9073	23.8919
										14.5325	14.9019	14.8309	#VALUE!	14.6374	24.7092	24.0851	24.1519	24.1312	24.1164
										16.1402	17.2477	17.152	17.2505	17.1294	17.6289	17.6044	17.5953	17.5518	17.6583
										12.2492	13.0006	#VALUE!	13.0067	12.9702	22.4195	22.5255	22.5353	22.6621	22.5063

### Sheet: C4_Ecoli_only_CVfilt
Protein.Group	logFC	AveExpr	t	P.Value	adj.P.Val	B	Protein.Names	Genes	First.Protein.Description	20240722_AF_CQE_HYB_70_30_0_R1_S3-C1_1_7704	20240722_AF_CQE_HYB_70_30_0_R2_S3-C2_1_7705	20240722_AF_CQE_HYB_70_30_0_R3_S3-C3_1_7706	20240722_AF_CQE_HYB_70_30_0_R4_S3-C4_1_7707	20240722_AF_CQE_HYB_70_30_0_R5_S3-C5_1_7708	20240722_AF_CQE_HYB_35_25_40_R1_S3-D1_1_7725	20240722_AF_CQE_HYB_35_25_40_R2_S3-D2_1_7726	20240722_AF_CQE_HYB_35_25_40_R3_S3-D3_1_7727	20240722_AF_CQE_HYB_35_25_40_R4_S3-D4_1_7728	20240722_AF_CQE_HYB_35_25_40_R5_S3-D5_1_7729	Peptide.Count	log.adj.P.Val	mean_intensity_control	mean_intensity_test	mean_intensity_all	log10mean_intensity_all	fold_change_1	fold_change_2	fold_change_3	fold_change_4	fold_change_5	log2_fold_change_1	log2_fold_change_2	log2_fold_change_3	log2_fold_change_4	log2_fold_change_5	mean_log2_fold_change	sd_log2_fold_change	cv_control	cv_test	cv_below_20	contains_human	contains_yeast	contains_Ecoli	Condition	FQR25	SFQR	AFQR	Sig_Cand	Sig_Regardless
P0A9B2	-0.119003	23.5499	-1.35897	0.203111	0.246214	-6.86771	G3P1_ECOLI	gapA	Glyceraldehyde-3-phosphate dehydrogenase A	7.42346e+06	9.79127e+06	1.06687e+07	1.06553e+07	9.0687e+06	1.59057e+07	1.57243e+07	1.54942e+07	1.65821e+07	1.65615e+07	29	0.608687	9.52148e+06	1.60536e+07	1.27875e+07	7.10679	1.67051	1.65146	1.62729	1.74155	1.73938	0.740284	0.723738	0.702471	0.800369	0.798574	0.753087	0.0444183	14.1698	3.08406	Yes	FALSE	FALSE	TRUE	Bacteria	NA	NA	NA	NA	NA
P0ABB0	0.66377	21.7697	5.53282	0.00022317	0.000431731	-0.0267652	ATPA_ECOLI	atpA	ATP synthase subunit alpha	2.2082e+06	2.47888e+06	2.5114e+06	2.04153e+06	1.65335e+06	5.79671e+06	5.53088e+06	5.62694e+06	6.68219e+06	6.54097e+06	36	3.36479	2.17867e+06	6.03554e+06	4.10711e+06	6.61354	2.66066	2.53864	2.58274	3.06709	3.00227	1.41179	1.34406	1.3689	1.61687	1.58605	1.46553	0.126897	16.1706	8.89271	Yes	FALSE	FALSE	TRUE	Bacteria	FQ_ECOLI	SFQ_ECOLI	AFQ_ECOLI	ECOLI_candidate	ECOLI_candidate
P15042	-1.17765	19.0698	-16.9012	7.40567e-09	5.88289e-08	10.9459	DNLJ_ECOLI	ligA	DNA ligase	659523	694671	676242	656178	537466	496579	460437	454653	476514	445916	21	7.23041	644816	466820	555818	5.74493	0.77011	0.714059	0.70509	0.738992	0.691539	-0.376864	-0.485885	-0.504121	-0.43637	-0.532117	-0.467071	0.0613138	9.60471	4.29146	Yes	FALSE	FALSE	TRUE	Bacteria	FQ_ECOLI	SFQ_ECOLI	AFQ_ECOLI	NA	ECOLI_candidate
P69441	-0.0962896	20.1656	-1.75969	0.108018	0.138445	-6.31543	KAD_ECOLI	adk	Adenylate kinase	917541	981255	916489	896937	975349	1.55157e+06	1.51524e+06	1.51494e+06	1.52119e+06	1.31885e+06	15	0.858722	937514	1.48436e+06	1.21094e+06	6.08312	1.65498	1.61623	1.61591	1.62258	1.40675	0.726816	0.692635	0.692345	0.698292	0.492364	0.660491	0.095056	4.07296	6.31596	Yes	FALSE	FALSE	TRUE	Bacteria	NA	NA	NA	NA	NA
									Log2 Intensity	20240722_AF_CQE_HYB_70_30_0_R1_S3-C1_1_7704	20240722_AF_CQE_HYB_70_30_0_R2_S3-C2_1_7705	20240722_AF_CQE_HYB_70_30_0_R3_S3-C3_1_7706	20240722_AF_CQE_HYB_70_30_0_R4_S3-C4_1_7707	20240722_AF_CQE_HYB_70_30_0_R5_S3-C5_1_7708	20240722_AF_CQE_HYB_35_25_40_R1_S3-D1_1_7725	20240722_AF_CQE_HYB_35_25_40_R2_S3-D2_1_7726	20240722_AF_CQE_HYB_35_25_40_R3_S3-D3_1_7727	20240722_AF_CQE_HYB_35_25_40_R4_S3-D4_1_7728	20240722_AF_CQE_HYB_35_25_40_R5_S3-D5_1_7729
										22.8237	23.2231	23.3469	23.3451	23.1125	23.923	23.9065	23.8852	23.9831	23.9813
										21.0744	21.2413	21.2601	20.9612	20.657	22.4668	22.3991	22.4239	22.6719	22.6411
										19.3311	19.406	19.3672	19.3237	19.0358	18.9217	18.8126	18.7944	18.8622	18.7664
										19.8074	19.9043	19.8058	19.7746	19.8956	20.5653	20.5311	20.5308	20.5368	20.3308
