## Supplementary material for "Recommendations for Quantitative Data-Independent Acquisition (DIA) Proteomics using Controlled Quantitative Experiments (CQEs)": Supplamental table 2

### Sheet: Sheet1
#MS Type	Cycle Id	Start IM [1/K0]	End IM [1/K0]	Start Mass [m/z]	End Mass [m/z]	CE [eV]
MS1	0	-	-	-	-	-
PASEF	1	0.6	0.83	300.17	381.53	-
PASEF	1	0.83	1.4	632.3	648.58	-
PASEF	2	0.6	0.85	381.53	410.24	-
PASEF	2	0.85	1.4	648.58	666.02	-
PASEF	3	0.6	0.86	410.24	431.74	-
PASEF	3	0.86	1.4	666.02	683.36	-
PASEF	4	0.6	0.87	431.74	450.25	-
PASEF	4	0.87	1.4	683.36	701.39	-
PASEF	5	0.6	0.88	450.25	467.25	-
PASEF	5	0.88	1.4	701.39	721.03	-
PASEF	6	0.6	0.89	467.25	483.49	-
PASEF	6	0.89	1.4	721.03	741.84	-
PASEF	7	0.6	0.9	483.49	498.74	-
PASEF	7	0.9	1.4	741.84	764.08	-
PASEF	8	0.6	0.91	498.74	513.58	-
PASEF	8	0.91	1.4	764.08	787.92	-
PASEF	9	0.6	0.92	513.58	528.27	-
PASEF	9	0.92	1.4	787.92	813.9	-
PASEF	10	0.6	0.93	528.27	542.51	-
PASEF	10	0.93	1.4	813.9	842.38	-
PASEF	11	0.6	0.95	542.51	556.62	-
PASEF	11	0.95	1.4	842.38	873.43	-
PASEF	12	0.6	0.96	556.62	570.96	-
PASEF	12	0.96	1.4	873.43	910.46	-
PASEF	13	0.6	0.97	570.96	585.64	-
PASEF	13	0.97	1.4	910.46	953.5	-
PASEF	14	0.6	0.99	585.64	600.82	-
PASEF	14	0.99	1.4	953.5	1005.83	-
PASEF	15	0.6	1.01	600.82	616.29	-
PASEF	15	1.01	1.4	1005.83	1076.99	-
PASEF	16	0.6	1.04	616.29	632.3	-
PASEF	16	1.04	1.4	1076.99	1199.96	-
