## Supplementary material for "Recommendations for Quantitative Data-Independent Acquisition (DIA) Proteomics using Controlled Quantitative Experiments (CQEs)": Supplamental table 3

### Sheet: Sheet1
#MS Type	Cycle Id	Start IM [1/K0]	End IM [1/K0]	Start Mass [m/z]	End Mass [m/z]	CE [eV]
MS1	0	-	-	-	-	-
PASEF	1	0.7	0.93	300.17	478.78	-
PASEF	1	0.93	1.2	654.66	714.9	-
PASEF	2	0.7	0.97	478.78	544.28	-
PASEF	2	0.97	1.2	714.9	776.98	-
PASEF	3	0.7	1.01	544.28	601.33	-
PASEF	3	1.01	1.2	776.98	848.92	-
PASEF	4	0.7	1.06	601.33	654.66	-
PASEF	4	1.06	1.2	848.92	949.96	-
